# Common fluorescent *Pseudomonas* in the phyllosphere can influence aphid behavior in diverse ways

**DOI:** 10.1101/2024.04.26.591271

**Authors:** Kathryn L Herr, Jonah Schieber, Tory A Hendry

**Author notes:** Corresponding Author: Tory A Hendry.

## Abstract

Bacteria in the phyllosphere, the above ground parts of plants, can have complex interactions with plants and their insect visitors. For instance, certain *Pseudomonas* strains change pea aphid (*Acyrthosiphon pisum*) feeding behavior. Aphids visually detect and avoid feeding when *Pseudomonas* produces a compound with blue fluorescent emissions, the siderophore pyoverdine. It is unknown how commonly such interactions occur in nature, so we investigated this potential in pea plant (*Pisum sativum*) phyllosphere communities. We found a diversity of *Pseudomonas* taxa with fluorescent potential in pea plant microbiomes. Culture isolates revealed a wide range of fluorescent emissions spectra across taxa, which produced blue to green fluorescence of varying intensities. We tested strains from across this emissions range for pea aphid behavioral responses when given a choice between plants inoculated with a fluorescent isolate or a control treatment. Consistent with previous work, we found that some isolates were avoided by aphids. Surprisingly, some isolates were actually attractive to aphids, causing up to 70% of aphids to settle and feed on bacterially treated plants. Attractive isolates produced green fluorescence in culture, suggesting that attraction could be due to aphid sensory biases. Overall, we found both isolate fluorescence in culture and siderophore potential inferred from gene content to be poor predictors of aphid behavior. We also found very high variability in responses across replicate experiments for some strains, suggesting that environmental conditions may influence outcomes. This shows that bacterial fluorescence may be common on plants and can have context-dependent impacts on herbivorous insects.
