## SupplementaryTable_S1 for "Common fluorescent *Pseudomonas* in the phyllosphere can influence aphid behavior in diverse ways"

Isolates
IsolateGenome	BioSample	# contigs	Total length	GC (%)	N50	L50
Phyllo_185	SAMN40556835	75	6048814	59.26	156705	11
Phyllo_186	SAMN40556836	152	7491440	59.84	90660	23
Phyllo_187	SAMN40556837	269	6564768	59.22	50745	37
Phyllo_191	SAMN40556838	79	6703852	61.24	181593	13
Phyllo_192	SAMN40556839	121	5960699	60.75	99494	19
Phyllo_193	SAMN40556840	98	6060020	59.23	141166	11
Phyllo_195	SAMN40556841	619	6858063	63.44	26822	70
Phyllo_198	SAMN40556842	384	6202386	34.95	38376	45
Phyllo_204	SAMN34351094	150	5670134	60.53	145613	12
Phyllo_205	SAMN34351095	324	6073964	60.45	34873	48
Phyllo_208	SAMN40556843	208	5370877	60.92	53683	33
Phyllo_210	SAMN40556844	397	5998176	59.08	29131	59
Phyllo_212	SAMN40556845	124	5980207	61.03	100721	19
Phyllo_214	SAMN40556846	66	5889502	59.14	182231	10
Phyllo_215	SAMN34351096	81	5972137	59.12	137246	12
Phyllo_216	SAMN34351097	152	6135339	62.54	73125	27
Phyllo_217	SAMN40556847	92	5909077	59.16	230311	7
Phyllo_222	SAMN40556848	215	5575040	61.97	50090	39
Phyllo_227	SAMN34351100	145	6682304	60.69	76791	28
Phyllo_228	SAMN34351099	80	5838415	58.34	133370	13
Phyllo_229	SAMN40556849	47	5943787	59.1	275770	7
Phyllo_230	SAMN40556850	62	4708865	61.82	134551	10
Phyllo_232	SAMN40556851	184	5953369	59.22	66442	28
Phyllo_194	SAMN34351093	113	5904503	59.79	123003	17
Phyllo_220	SAMN34351098	109	6580300	60.74	110714	18
Metagenomes
Metagenome	Trimmed and Filtered Reads		Location	focal_plant.	typeID	aphids_present	Sample_Type	sample_rep	# of bins
	Number Of Sequences	Total Length (bp)
F1A	912885	136932750	Here We Are Farm	F1	WA	y	Leaf with Aphids	A	1
F1B	164865	24729750	Here We Are Farm	F1	WA	y	Leaf with Aphids	B	0
F1C	44780	6717000	Here We Are Farm	F1	WA	y	Leaf with Aphids	C	0
F1_WO_1	121292	18193800	Here We Are Farm	F1	WO	n	Leaf w/o Aphids	Wo-1	0
F1_WO_2	236625	35493750	Here We Are Farm	F1	WO	n	Leaf w/o Aphids	Wo-2	0
F1_WO_3	70285	10542750	Here We Are Farm	F1	WO	n	Leaf w/o Aphids	Wo-3	0
F1_N1_1	89142	13371300	Here We Are Farm	F1	NP	n	Neighbor Plant	N1-1	0
F1_N1_2	165129	24769350	Here We Are Farm	F1	NP	n	Neighbor Plant	N1-2	0
F1_N2_1	85706	12855900	Here We Are Farm	F1	NP	n	Neighbor Plant	N2-1	0
F1_N2_3	104527	15679050	Here We Are Farm	F1	NP	n	Neighbor Plant	N2-3	0
F2B	82547	12382050	Here We Are Farm	F2	WA	y	Leaf with Aphids	B	0
F2_WO_1	50090	7513500	Here We Are Farm	F2	WO	n	Leaf w/o Aphids	Wo-1	0
F2_WO_2	3169647	475447050	Here We Are Farm	F2	WO	n	Leaf w/o Aphids	Wo-2	0
F2_WO_3	54160	8124000	Here We Are Farm	F2	WO	n	Leaf w/o Aphids	Wo-3	0
F2_N1_2	528679	79301850	Here We Are Farm	F2	NP	n	Neighbor Plant	N1-2	0
F2_N2_1	45495	6824250	Here We Are Farm	F2	NP	n	Neighbor Plant	N2-1	0
F2_N2_2	227852	34177800	Here We Are Farm	F2	NP	n	Neighbor Plant	N2-2	0
F2_N2_3	315442	47316300	Here We Are Farm	F2	NP	n	Neighbor Plant	N2-3	0
F3A	321617	48242550	Here We Are Farm	F3	WA	y	Leaf with Aphids	A	0
F3B	207403	31110450	Here We Are Farm	F3	WA	y	Leaf with Aphids	B	0
F3C	166941	25041150	Here We Are Farm	F3	WA	y	Leaf with Aphids	C	0
F3D	457831	68674650	Here We Are Farm	F3	WA	y	Leaf with Aphids	D	5
F3_WO_1	314896	47234400	Here We Are Farm	F3	WO	n	Leaf w/o Aphids	Wo-1	2
F3_WO_2	30195	4529250	Here We Are Farm	F3	WO	n	Leaf w/o Aphids	Wo-2	0
F3_WO_3	368412	55261800	Here We Are Farm	F3	WO	n	Leaf w/o Aphids	Wo-3	0
F3_N1_1	474591	71188650	Here We Are Farm	F3	NP	n	Neighbor Plant	N1-1	2
F3_N1_2	1512861	226929150	Here We Are Farm	F3	NP	n	Neighbor Plant	N1-2	1
F3_N1_3	71576	10736400	Here We Are Farm	F3	NP	n	Neighbor Plant	N1-3	2
F3_N2_2	57001	8550150	Here We Are Farm	F3	NP	n	Neighbor Plant	N2-2	0
F3_N2_3	163033	24454950	Here We Are Farm	F3	NP	n	Neighbor Plant	N2-3	0
F4A	105203	15780450	Dilmun Student Farm	F4	WA	y	Leaf with Aphids	A	0
F4B	125125	18768750	Dilmun Student Farm	F4	WA	y	Leaf with Aphids	B	0
F4C	61312	9196800	Dilmun Student Farm	F4	WA	y	Leaf with Aphids	C	0
F4_WO_1	279272	41890800	Dilmun Student Farm	F4	WO	n	Leaf w/o Aphids	Wo-1	0
F4_WO_2	95018	14252700	Dilmun Student Farm	F4	WO	n	Leaf w/o Aphids	Wo-2	0
F4_WO_3	4908	736200	Dilmun Student Farm	F4	WO	n	Leaf w/o Aphids	Wo-3	0
F4_N1_1	234923	35238450	Dilmun Student Farm	F4	NP	n	Neighbor Plant	N1-1	0
F4_N1_2	12339	1850850	Dilmun Student Farm	F4	NP	n	Neighbor Plant	N1-2	0
F4_N1_3	283401	42510150	Dilmun Student Farm	F4	NP	n	Neighbor Plant	N1-3	0
F4_N2_1	18934	2840100	Dilmun Student Farm	F4	NP	n	Neighbor Plant	N2-1	0
F4_N2_2	11347	1702050	Dilmun Student Farm	F4	NP	n	Neighbor Plant	N2-2	0
F4_N2_3	42596	6389400	Dilmun Student Farm	F4	NP	n	Neighbor Plant	N2-3	0
F5C	157675	23651250	Dilmun Student Farm	F5	WA	y	Leaf with Aphids	C	0
F5_WO_3	28379	4256850	Dilmun Student Farm	F5	WO	n	Leaf w/o Aphids	Wo-3	0
F5_N1_1	167123	25068450	Dilmun Student Farm	F5	NP	n	Neighbor Plant	N1-1	0
F5_N2_1	115394	17309100	Dilmun Student Farm	F5	NP	n	Neighbor Plant	N2-1	0
F5_N2_2	1603013	240451950	Dilmun Student Farm	F5	NP	n	Neighbor Plant	N2-2	0
F6A	403988	60598200	Dilmun Student Farm	F6	WA	y	Leaf with Aphids	A	0
F6_N1_1	10495	1574250	Dilmun Student Farm	F6	NP	n	Neighbor Plant	N1-1	0
F6_N1_2	468443	70266450	Dilmun Student Farm	F6	NP	n	Neighbor Plant	N1-2	0
F6_N1_3	128807	19321050	Dilmun Student Farm	F6	NP	n	Neighbor Plant	N1-3	0
F6_N2_3	59863	8979450	Dilmun Student Farm	F6	NP	n	Neighbor Plant	N2-3	0
F7B	232553	34882950	Stick and Stone Farm	F7	WA	y	Leaf with Aphids	B	1
F7C	36409	5461350	Stick and Stone Farm	F7	WA	y	Leaf with Aphids	C	0
F7_WO_1	7249	1087350	Stick and Stone Farm	F7	WO	n	Leaf w/o Aphids	Wo-1	0
F7_WO_2	843257	126488550	Stick and Stone Farm	F7	WO	n	Leaf w/o Aphids	Wo-2	0
F7_WO_3	38992	5848800	Stick and Stone Farm	F7	WO	n	Leaf w/o Aphids	Wo-3	0
F7_N1_1	1336950	200542500	Stick and Stone Farm	F7	NP	n	Neighbor Plant	N1-1	1
F7_N1_2	485149	72772350	Stick and Stone Farm	F7	NP	n	Neighbor Plant	N1-2	2
F7_N1_3	316703	47505450	Stick and Stone Farm	F7	NP	n	Neighbor Plant	N1-3	2
F7_N2_1	156302	23445300	Stick and Stone Farm	F7	NP	n	Neighbor Plant	N2-1	0
F8A	381317	57197550	Stick and Stone Farm	F8	WA	y	Leaf with Aphids	A	1
F8B	9283	1392450	Stick and Stone Farm	F8	WA	y	Leaf with Aphids	B	0
F8C	339478	50921700	Stick and Stone Farm	F8	WA	y	Leaf with Aphids	C	1
F8_WO_1	4550	682500	Stick and Stone Farm	F8	WO	n	Leaf w/o Aphids	Wo-1	0
F8_WO_2	1788470	268270500	Stick and Stone Farm	F8	WO	n	Leaf w/o Aphids	Wo-2	2
F8_WO_3	40492	6073800	Stick and Stone Farm	F8	WO	n	Leaf w/o Aphids	Wo-3	0
F8_N1_1	88556	13283400	Stick and Stone Farm	F8	NP	n	Neighbor Plant	N1-1	0
F8_N1_2	3369400	505410000	Stick and Stone Farm	F8	NP	n	Neighbor Plant	N1-2	4
F8_N1_3	226440	33966000	Stick and Stone Farm	F8	NP	n	Neighbor Plant	N1-3	0
F8_N2_1	228185	34227750	Stick and Stone Farm	F8	NP	n	Neighbor Plant	N2-1	2
F8_N2_2	323797	48569550	Stick and Stone Farm	F8	NP	n	Neighbor Plant	N2-2	0
F8_N2_3	226559	33983850	Stick and Stone Farm	F8	NP	n	Neighbor Plant	N2-3	1
F9B	999193	149878950	Stick and Stone Farm	F9	WA	y	Leaf with Aphids	B	4
F9C	3055307	458296050	Stick and Stone Farm	F9	WA	y	Leaf with Aphids	C	2
F9_WO_1	527222	79083300	Stick and Stone Farm	F9	WO	n	Leaf w/o Aphids	Wo-1	1
F9_WO_2	481	72150	Stick and Stone Farm	F9	WO	n	Leaf w/o Aphids	Wo-2	0
F9_WO_3	127324	19098600	Stick and Stone Farm	F9	WO	n	Leaf w/o Aphids	Wo-3	0
F9_N1_2	100889	15133350	Stick and Stone Farm	F9	NP	n	Neighbor Plant	N1-2	0
F9_N1_3	1389177	208376550	Stick and Stone Farm	F9	NP	n	Neighbor Plant	N1-3	1
F9_N2_1	43633	6544950	Stick and Stone Farm	F9	NP	n	Neighbor Plant	N2-1	0
F9_N2_2	2373	355950	Stick and Stone Farm	F9	NP	n	Neighbor Plant	N2-2	0
F9_N2_3	43075	6461250	Stick and Stone Farm	F9	NP	n	Neighbor Plant	N2-3	0
F9A	575058	86258700	Stick and Stone Farm	F9	WA	y	Leaf with Aphids	A	0
Bins/MAGs
BinID	Marker lineage		Completeness	Contamination
F3_N1_2.1	o__Pseudomonadales	(UID4488)	99.31	0.29
F1A.1	o__Pseudomonadales	(UID4488)	97.19	0.27
F7_N1_1.1	f__Enterobacteriaceae	(UID5054)	93.93	0.93
F8_WO_2.2	f__Enterobacteriaceae	(UID5054)	83.36	0.54
F9_WO_1.1	f__Enterobacteriaceae	(UID5054)	82.44	1.01
F8C.1	f__Enterobacteriaceae	(UID5054)	80.81	0.44
F8_N1_2.4	k__Bacteria	(UID203)	72.59	0
F8A.1	k__Bacteria	(UID203)	68.97	6.03
F8_N2_1.1	k__Bacteria	(UID203)	68.1	0
F3D.2	f__Enterobacteriaceae	(UID5054)	64.63	0.08
F8_N1_2.2	f__Enterobacteriaceae	(UID5054)	64.08	3.13
F9C.1	k__Bacteria	(UID203)	60.97	28.45
F7_N1_3.1	f__Enterobacteriaceae	(UID5054)	60.25	0.23
F3_N1_1.2	f__Enterobacteriaceae	(UID5054)	54.72	0.08
F9B.1	k__Bacteria	(UID203)	53.45	6.9
F9_N1_3.1	o__Pseudomonadales	(UID4488)	45.93	1.95
F7_N1_2.1	f__Enterobacteriaceae	(UID5054)	42.7	0
F7_N1_2.2	k__Bacteria	(UID203)	36.21	0
F3_N2_3.1	g__Staphylococcus	(UID294)	31.98	0
F8_N2_3.1	k__Bacteria	(UID203)	23.75	0
F3D.1	root	(UID1)	12.5	0
F8_N2_1.2	k__Bacteria	(UID203)	6.9	0
F7B.1	k__Bacteria	(UID203)	6.9	0
F9B.4	root	(UID1)	4.17	0
F3_N1_1.1	root	(UID1)	4.17	0
F3_WO_1.1	root	(UID1)	4.17	0
F3_WO_1.2	k__Bacteria	(UID203)	1.75	0
F9B.3	k__Bacteria	(UID203)	0.31	0
F8_N1_2.3	k__Bacteria	(UID203)	0.31	0
F9C.2	root	(UID1)	0	0
F9B.2	root	(UID1)	0	0
F8_N1_2.1	root	(UID1)	0	0
F8_WO_2.1	root	(UID1)	0	0
F7_N1_3.2	root	(UID1)	0	0
F3_N2_3.2	root	(UID1)	0	0
F3D.5	root	(UID1)	0	0
F3D.4	root	(UID1)	0	0
F3D.3	root	(UID1)	0	0
