## SupplementaryTable_S2 for "Common fluorescent *Pseudomonas* in the phyllosphere can influence aphid behavior in diverse ways"

Supplementary table S2: Siderophore and phenazine gene queries used to confirm fluorescent isolate annotations via NBCI BLAST.
Gene	Genome	Accession	RefSeq Locus Tag	Product	Role
acsA	Pseudomonas syringae str. Cit 7	AEAJ01000953	PSYCIT7_28047	achromobactin	biosynthesis
acsB	Pseudomonas syringae str. Cit 7	AEAJ01000953	PSYCIT7_28042	achromobactin	biosynthesis
acsD	Pseudomonas syringae str. Cit 7	AEAJ01000952	PSYCIT7_28017	achromobactin	biosynthesis
acsE	Pseudomonas syringae str. Cit 7	AEAJ01000952	PSYCIT7_28022	achromobactin	biosynthesis
acsF	Pseudomonas syringae str. Cit 7	AEAJ01000952	PSYCIT7_28012	achromobactin	biosynthesis
phz-like	Pseudomonas syringae str. Cit 7	AEAJ01000719	PSYCIT7_21274	phenazine	biosynthesis
phz-like	Pseudomonas fluorescens str. ATCC 13525	LT907842	SAMN04488487_2866	phenazine	biosynthesis
phz-like	Pseudomonas fluorescens str. ATCC 13525	LT907842	SAMN04488487_4366	phenazine	biosynthesis
pchA	Pseudomonas protegens str. Pf-5	NC_004129	PFL_3488	pyochelin	biosynthesis
pchA	Pseudomonas syringae pv. tomato str. DC3000	NC_004578	PSPTO_2595	pyochelin	biosynthesis
pchB	Pseudomonas syringae pv. tomato str. DC3000	NC_004578	PSPTO_2596	pyochelin	biosynthesis
pchC	Pseudomonas protegens str. Pf-5	NC_004129	PFL_3490	pyochelin	biosynthesis
pchC	Pseudomonas syringae pv. tomato str. DC3000	NC_004578	PSPTO_2598	pyochelin	biosynthesis
pchD	Pseudomonas syringae pv. tomato str. DC3000	NC_004578	PSPTO_2597	pyochelin	biosynthesis
pchE	Pseudomonas protegens str. Pf-5	NC_004129	PFL_3493	pyochelin	biosynthesis
pchR	Pseudomonas protegens str. Pf-5	NC_004129	PFL_3497	pyochelin	regulator
pvdL	Pseudomonas syringae pv. aceris str. M302273	AEAO01000828	PSYAR_29969	pyoverdine	biosynthesis
pvdL	Pseudomonas syringae pv. aceris str. M302273	AEAO01000619	PSYAR_25812	pyoverdine	biosynthesis
pvdL	Pseudomonas rhodesiae str. NL2019	CP054205	HRH33_19020	pyoverdine	biosynthesis
fpvA	Pseudomonas syringae pv. aceris str. M302273	AEAO01000665	PSYAR_27886	pyoverdine	receptor
fpvA	Pseudomonas rhodesiae str. NL2019	CP054205	HRH33_11795	pyoverdine	receptor
irp2	Pseudomonas syringae pv. tomato str. DC3000	NC_004578	PSPTO_2602	yersiniabactin	biosynthesis
irp3	Pseudomonas syringae pv. tomato str. DC3000	NC_004578	PSPTO_2599	yersiniabactin	biosynthesis
fyuA	Pseudomonas syringae pv. tomato str. DC3000	NC_004578	PSPTO_2605	yersiniabactin	receptor
lutA	Pseudomonas aeruginosa str. PAO1	CP129519	QY491_24300	aerobactin	receptor
lutA	Pseudomonas putida str. NBRC 14164	AP013070	PP4_36230	aerobactin	receptor
TonBAch	Pseudomonas syringae str. Cit 7	AEAJ01000951	PSYCIT7_28007	achromobactin	receptor
TonBAch	Pseudomonas fluorescens str. ATCC 13525	LT907842	SAMN04488487_6129	achromobactin	receptor
