## SupplementaryTable_S3 for "Common fluorescent *Pseudomonas* in the phyllosphere can influence aphid behavior in diverse ways"

Supplemental Table S3: Best match of fluorescent phyllosphere isolates and their nearest relatives by average nucleotide similarity based on BLAST+ (percent ANIb).
Isolate Name	ANIb [%]	Match Genome	Reseq/Genbank
Phyllo_185	99.99	Pseudomonas syringae pv. syringae B728a	GCA_000012245.1
Phyllo_186	91.62	Pseudomonas silesiensis A3	GCA_001661075.1
Phyllo_187	92.67	Pseudomonas neuropathica P155	GCA_015461835.1
Phyllo_191	98.98	Pseudomonas marginalis DSM 18529	GCA_007858175.1
Phyllo_192	99.58	Pseudomonas asgharzadehiana SWRI132	GCF_019139815.1
Phyllo_193	99.99	Pseudomonas syringae pv. syringae B728a	GCA_000012245.1
Phyllo_195	98.89	Pseudomonas protegens CHA0	GCF_031954405.1
Phyllo_204	98.92	Pseudomonas rhodesiae CIP104664	GCF_024169765.1
Phyllo_205	95.78	Pseudomonas orientalis DSM 17489	GCF_001439815.1
Phyllo_208	98.82	Pseudomonas poae DSM 14936	GCA_001439785.1
Phyllo_210	96.35	Pseudomonas syringae DSM 10604	GCA_000597765.1
Phyllo_212	99.06	Pseudomonas lurida LMG 21995	GCA_002563895.1
Phyllo_214	98.21	Pseudomonas syringae DSM 10604	GCA_000597765.1
Phyllo_215	95.57	Pseudomonas syringae DSM 10604	GCA_000597765.1
Phyllo_216	95.42	Pseudomonas putida S13.1.2	GCF_000498395.2
Phyllo_217	98.14	Pseudomonas syringae DSM 10604	GCA_000597765.1
Phyllo_222	97.18	Pseudomonas urmiensis SWRI10	GCF_014268815.2
Phyllo_227	98.22	Pseudomonas pergaminensis 1008	GCF_024112395.1
Phyllo_228	96.6	Pseudomonas lijiangensis LJ2	GCF_018968705.1
Phyllo_229	98.92	Pseudomonas syringae Cit 7	GCA_000145825.1
Phyllo_230	99.28	Pseudomonas fulva NBRC 16637 = DSM 17717	GCA_000621265.1
Phyllo_232	99.25	Pseudomonas syringae Cit 7	GCA_000145825.1
Phyllo_194	98.44	Pseudomonas paralactis DSM 29164	GCA_001439735.1
Phyllo_220	98.64	Pseudomonas pergaminensis 1008	GCF_024112395.1
